# RobustCell: A Model Attack-Defense Framework for Robust Transcriptomic Data Analysis

**DOI:** 10.1101/2024.11.19.624294

**Authors:** Tianyu Liu, Qi Kang, Yijia Xiao, Xiao Luo, Hongyu Zhao

**Affiliations:** Interdepartmental Program in Computational Biology & Bioinformatics, Yale University, New Haven, 06511, CT, USA; Department of Biostatistics, Yale University, New Haven, 06511, CT, USA; Department of Computer Science, Northeastern University, Boston, 02115, MA, USA; Department of Computer Science, University of California, Los Angeles, Los Angeles, 90095, CA, USA

**Keywords:** Trustworthy Deep Learning, Model Attack, Model Defense, Graph Neural Network, Single-Cell Transcriptomics, Spatial Transcriptomics

## Abstract

Computational methods should be accurate and robust for tasks in biology and medicine, especially when facing different types of attacks, defined as perturbations of benign data that can cause a significant drop in method performance. Therefore, there is a need for robust models that can defend attacks. In this manuscript, we propose a novel framework named RobustCell to analyze attack-defense methods in single-cell and spatial transcriptomic data analysis. In this biological context, we consider three types of attacks as well as two types of defenses in our framework and systemically evaluate the performances of the existing methods on their performance of both clustering and annotating single cells and spatial transcriptomic data. Our evaluations show that successful attacks can impair the performances of various methods, including single-cell Foundation Models. A good defense policy can protect the models from performance drops. Finally, we analyze the contributions of specific genes toward the cell-type annotation task by running the single-gene and group-genes attack methods. Overall, RobustCell is a user-friendly and extension-flexible framework for analyzing the risks and safety of analyzing transcriptomic data under different attacks.
