## Supplementary material for "RobustCell: A Model Attack-Defense Framework for Robust Transcriptomic Data Analysis": dataset: Supplementary file 1.csv

	drugname	accuracy	precision	recall	f1score
0	Saracatinib	0.85	0.8881771227009322	0.85	0.8658468842869808
1	HMN-214	0.8606060606060606	0.9012835868567095	0.8606060606060606	0.8795317794616041
2	CHIR-99021	0.943502824858757	0.9388501163177135	0.943502824858757	0.9404554014723506
3	Masitinib	0.8449612403100775	0.8447110260758977	0.8449612403100775	0.8421032025683188
4	Lamivudine	0.8703703703703703	0.9141278375149342	0.8703703703703703	0.871680836077121
5	5-(9-Isopropyl-8-methyl-2-morpholino-9H-purin-6-yl)pyrimidin-2-amine	0.9	0.9126190476190476	0.9	0.905312865755904
6	Quizartinib	0.8469387755102041	0.9243490499648134	0.8469387755102041	0.8831468071099408
7	LY2090314	0.7685185185185185	0.9111552028218696	0.7685185185185185	0.8077552420145013
8	Azacitidine	0.8508771929824561	0.9134067350393529	0.8508771929824561	0.8772986752971926
9	ABT-199 (GDC-0199)	0.865979381443299	0.8823024054982818	0.865979381443299	0.8718216540107305
10	Clemastine	0.8608695652173913	0.9220616340181558	0.8608695652173913	0.8836018517542102
11	RG7090	0.8596491228070176	0.8971406882591093	0.8596491228070176	0.8764063029577562
12	AZD4547	0.9090909090909091	0.9363636363636364	0.9090909090909091	0.9195804195804196
13	Vardenafil	0.7909090909090909	0.880327868852459	0.7909090909090909	0.832067091820134
14	Tivozanib	0.808	0.8594509803921568	0.808	0.8321134448160535
15	Flutamide	0.8111111111111111	0.8695868945868945	0.8111111111111111	0.8340186915887849
16	Ganetespib (STA-9090)	0.4357142857142857	0.6749775630873192	0.4357142857142857	0.46345163033687625
17	RG7112	0.85	0.8985714285714285	0.85	0.8695718357300168
18	BI-D1870	0.8348623853211009	0.910912226633058	0.8348623853211009	0.8677339677191706
19	Lapatinib	0.7956204379562044	0.8542515109086299	0.7956204379562044	0.8054374500378753
20	CEP-18770 (Delanzomib)	0.37777777777777777	0.5622956289622957	0.37777777777777777	0.432019963225637
21	Tacalcitol	0.8495575221238938	0.8527733449393105	0.8495575221238938	0.8441468716037882
22	Raloxifene	0.8269230769230769	0.9002652519893899	0.8269230769230769	0.8569671069671071
23	Vandetanib	0.8734177215189873	0.8799882249043274	0.8734177215189873	0.8748270945159767
24	GW843682X	0.8695652173913043	0.9148799480856588	0.8695652173913043	0.8909479378622046
25	AZ628	0.8636363636363636	0.917558651026393	0.8636363636363636	0.8881604332951204
26	AZD-8330	0.8695652173913043	0.9122529644268774	0.8695652173913043	0.8863011972274732
27	Ketoconazole	0.8490566037735849	0.9446540880503145	0.8490566037735849	0.887569993240593
28	TL_HRAS26	0.8504672897196262	0.878445050604421	0.8504672897196262	0.862396238462878
29	IMD-0354	0.8478260869565217	0.8716107847821403	0.8478260869565217	0.8577789601702644
30	HYDROXYUREA	0.865979381443299	0.891458026509573	0.865979381443299	0.8743606908555364
31	SB525334	0.84251968503937	0.8976183120270094	0.84251968503937	0.8669830654729803
32	Isoniazid	0.8508771929824561	0.8820822216832404	0.8508771929824561	0.8646363702446533
33	SCH-58261	0.8602150537634409	0.9171329445633718	0.8602150537634409	0.8872555962063006
34	Disulfiram	0.8522727272727273	0.896413110698825	0.8522727272727273	0.8723219961856323
35	LDN 193189	0.9613259668508287	0.9577236759557202	0.9613259668508287	0.9585473813447062
36	CEP-37440	0.7874015748031497	0.8445808870562115	0.7874015748031497	0.7987887199583923
37	PD-0325901	0.8288288288288288	0.8892128015111886	0.8288288288288288	0.8523163205682811
38	Imatinib	0.8415841584158416	0.9114434748559601	0.8415841584158416	0.8714646388927203
39	PRT-062607	0.8348623853211009	0.8679215438152483	0.8348623853211009	0.8436226185727581
40	O-Demethylated Adapalene	0.9285714285714286	0.9236548769199218	0.9285714285714286	0.920502776209298
41	TR-14035	0.9107142857142857	0.937074412074412	0.9107142857142857	0.9095070526809282
42	Oxybenzone	0.8633093525179856	0.9262659346207246	0.8633093525179856	0.8909947485049934
43	Methotrexate	0.7748344370860927	0.8408724897893494	0.7748344370860927	0.8059389524757659
44	GLPG0634	0.8415841584158416	0.8848484848484848	0.8415841584158416	0.8620823425511206
45	Prednisolone	0.883495145631068	0.9628625104805787	0.883495145631068	0.9163796920832868
46	CC-401	0.8859649122807017	0.9403883640725745	0.8859649122807017	0.9040678357618781
47	Defactinib	0.8292682926829268	0.9224562700172457	0.8292682926829268	0.8670212115654993
48	SLx-2119	0.8636363636363636	0.9263124141090242	0.8636363636363636	0.8707113148289618
49	FK 866	0.8068181818181818	0.8633212375859434	0.8068181818181818	0.8310740336469323
50	Protriptyline	0.7747747747747747	0.8062238709297533	0.7747747747747747	0.7893797687848031
51	GSK256066	0.8623853211009175	0.9034454638124363	0.8623853211009175	0.8807737097736245
52	Ruxolitinib	0.8598130841121495	0.9273880325282194	0.8598130841121495	0.8915754866831667
53	Ricolinostat	0.8508771929824561	0.8970928783948173	0.8508771929824561	0.8708549327744373
54	PF-03814735	0.9238095238095239	0.963107357885683	0.9238095238095239	0.9408399881691808
55	AT 7867	0.8444444444444444	0.8852368647717483	0.8444444444444444	0.8556677890011224
56	Dovitinib	0.875	0.8886363636363637	0.875	0.8806818181818182
57	Perhexiline	0.7857142857142857	0.8332251082251082	0.7857142857142857	0.8054560775226459
58	Alvocidib	0.2	0.2	0.2	0.2
59	Penfluridol	0.9217877094972067	0.9039668432126532	0.9217877094972067	0.9016158162833494
60	OSI-930	0.87	0.9062485065710872	0.87	0.871389659520807
61	Clotrimazole	0.7807017543859649	0.8170874017623243	0.7807017543859649	0.7965129590177612
62	BMS-265246	0.8098591549295775	0.8723674127315488	0.8098591549295775	0.8376148602847029
63	AMD-070 (hydrochloride)	0.8761061946902655	0.9527616722612144	0.8761061946902655	0.912270495650595
64	Oprozomib (ONX 0912)	0.47706422018348627	0.7068042813455659	0.47706422018348627	0.5469686451515166
65	Porcn Inhibitor III	0.9270833333333334	0.9268320540935672	0.9270833333333334	0.9221838300423881
66	Amiodarone	0.8468468468468469	0.9066551023072763	0.8468468468468469	0.8752922437132964
67	BMS-777607	0.7982456140350878	0.8294665404040404	0.7982456140350878	0.8089431790620245
68	Ixabepilone	0.8449612403100775	0.8960117720232407	0.8449612403100775	0.8663016111649358
69	Topotecan	0.825	0.8953030303030303	0.825	0.8570007507507508
70	MGCD-265	0.8715596330275229	0.9070764799445805	0.8715596330275229	0.885697247706422
71	Scriptaid	0.7457627118644068	0.816764922623434	0.7457627118644068	0.7710177907192031
72	BAY 87-2243	0.875968992248062	0.9237549113305723	0.875968992248062	0.8956153450339498
73	Desloratadine	0.853448275862069	0.9169235658668361	0.853448275862069	0.882206033218463
74	Mometasone Furoate	0.8072289156626506	0.8808567603748327	0.8072289156626506	0.8356056259670718
75	ABT737	0.9166666666666666	0.9519607843137254	0.9166666666666666	0.9256256595808836
76	Doxorubicin	0.7976190476190477	0.876461038961039	0.7976190476190477	0.8348481442501898
77	Selumetinib	0.8365384615384616	0.8863093121567697	0.8365384615384616	0.8493556904161412
78	Chlorpheniramine	0.8347107438016529	0.9203736974487962	0.8347107438016529	0.8731567006968077
79	GO-6976	0.8241758241758241	0.9164285714285714	0.8241758241758241	0.8653611345919039
80	BMS-536924	0.8631578947368421	0.9209176788124157	0.8631578947368421	0.8887494444008681
81	Trametinib	0.8660714285714286	0.9467261904761904	0.8660714285714286	0.8994047619047619
82	Midostaurin	0.8315789473684211	0.9168740031897927	0.8315789473684211	0.8686448025185468
83	Mubritinib (TAK 165)	0.8217821782178217	0.9172762514346673	0.8217821782178217	0.8622875023351392
84	BAY 61-3606	0.868421052631579	0.9285014771856878	0.868421052631579	0.8951370005572676
85	Dasatinib	0.788235294117647	0.8769478357380688	0.788235294117647	0.8284098305053672
86	Phenylbutazone	0.9152542372881356	0.9656045338280349	0.9152542372881356	0.9369842084180819
87	Tipifarnib	0.8247422680412371	0.868492702811748	0.8247422680412371	0.8298531760138586
88	IN1451	0.3157894736842105	0.5164805954279639	0.3157894736842105	0.3143173326835608
89	TGX 221	0.8947368421052632	0.9347666040100251	0.8947368421052632	0.9050201086336199
90	BX 912	0.8426966292134831	0.8580331897381238	0.8426966292134831	0.8388360702967442
91	Linagliptin	0.9451219512195121	0.9435772357723577	0.9451219512195121	0.9410639312458247
92	Colforsin	0.9230769230769231	0.9623544247459387	0.9230769230769231	0.9290489320977126
93	GSK-1070916	0.8725490196078431	0.9262060379707439	0.8725490196078431	0.8962928921568627
94	Ceritinib	0.8	0.8660054347826087	0.8	0.8159496013430776
95	AVL-292	0.8790322580645161	0.910154299410766	0.8790322580645161	0.8928154054567181
96	Pomalidomide	0.8512396694214877	0.9297392501565378	0.8512396694214877	0.88857875079466
97	RVX-208	0.8596491228070176	0.9542053663570692	0.8596491228070176	0.9039561077634986
98	Dactolisib	0.9342105263157895	0.9394580200501255	0.9342105263157895	0.9211826503016435
99	Riociguat	0.8188976377952756	0.8728827374839014	0.8188976377952756	0.8343318383426199
100	STK219801	0.8736842105263158	0.8906564283048045	0.8736842105263158	0.8815381941611898
101	Sunitinib	0.8333333333333334	0.8982796717171717	0.8333333333333334	0.8631574407032073
102	I-BET151	0.6699029126213593	0.6308968240908343	0.6699029126213593	0.6494903842577093
103	Navitoclax	0.8804347826086957	0.968167701863354	0.8804347826086957	0.9159000547996314
104	Proscillaridin A;Proscillaridin-A	0.7092198581560284	0.8153316958542006	0.7092198581560284	0.7481533044802923
105	Resminostat	0.7931034482758621	0.9586206896551724	0.7931034482758621	0.8652786598238961
106	Nilotinib	0.8271604938271605	0.8528927620430887	0.8271604938271605	0.8239091565476836
107	Foretinib	0.9285714285714286	0.9419884169884171	0.9285714285714286	0.9343614001892148
108	Idelalisib	0.847682119205298	0.7974340311237775	0.847682119205298	0.820891029500301
109	K-02288	0.859375	0.8859602818278804	0.859375	0.8694276953205525
110	TIE2 Kinase Inhibitor	0.8983050847457628	0.949474107322302	0.8983050847457628	0.9211949215543169
111	R428	0.9119496855345912	0.9100584949641553	0.9119496855345912	0.896201516032909
112	IKK Inhibitor VII	0.8850574712643678	0.9371868552903035	0.8850574712643678	0.9082540487459351
113	Colchicine	0.7777777777777778	0.8299501424501424	0.7777777777777778	0.7840572828495533
114	Atorvastatin	0.8090909090909091	0.8442190050386772	0.8090909090909091	0.8249039967716881
115	Canertinib	0.8402777777777778	0.9013619439545365	0.8402777777777778	0.8692152323892519
116	TPCA-1	0.8095238095238095	0.8602197802197803	0.8095238095238095	0.8311419367562948
117	BMS-387032	0.6875	0.8028846153846154	0.6875	0.7406994047619047
118	AZD3514	0.86	0.9109294871794872	0.86	0.8846480622181558
119	MK-5108	0.8345323741007195	0.9083034730516745	0.8345323741007195	0.8687794663735895
120	Tamatinib	0.8347107438016529	0.9070746995648181	0.8347107438016529	0.8681433492677043
121	CGM-097	0.4392523364485981	0.36137071651090347	0.4392523364485981	0.32049629390912016
122	RN-486	0.8660714285714286	0.94522921108742	0.8660714285714286	0.9031347078194031
123	Decitabine	0.8875	0.9438405797101448	0.8875	0.912603896103896
124	Vanoxerine	0.7717391304347826	0.8558146720953905	0.7717391304347826	0.7781444099378881
125	Bosutinib	0.8421052631578947	0.8923886639676113	0.8421052631578947	0.858912036281984
126	Clomipramine	0.8	0.8566017316017316	0.8	0.8231457447064195
127	PF-04691502	0.7804878048780488	0.8744345898004434	0.7804878048780488	0.823154274052862
128	MLN 2238	0.4036697247706422	0.5599197247706422	0.4036697247706422	0.418309790786855
129	Tivantinib	0.8541666666666666	0.8911114926739927	0.8541666666666666	0.8676112630059998
130	Cabozantinib	0.8394160583941606	0.8875196787051172	0.8394160583941606	0.8594694939226086
131	Crizotinib	0.9439252336448598	0.9478948519988747	0.9439252336448598	0.9283608090644924
132	Tosedostat	0.8901098901098901	0.9387464387464387	0.8901098901098901	0.9124818684140718
133	AT13387	0.5922330097087378	0.7194938287171296	0.5922330097087378	0.6179045247822033
134	Sgc-cbp30	0.9009009009009009	0.9712050760437858	0.9009009009009009	0.9333620971025552
135	Nefazodone	0.8761904761904762	0.909065934065934	0.8761904761904762	0.8920757087881882
136	Palbociclib	0.9631901840490797	0.9591854124062713	0.9631901840490797	0.9581188617294226
137	Vorinostat	0.6532258064516129	0.7319177392870385	0.6532258064516129	0.6765264122621312
138	Pitavastatin Calcium	0.8559322033898306	0.884719279661017	0.8559322033898306	0.869070078764671
139	Buspirone	0.8738738738738738	0.895821930304689	0.8738738738738738	0.8792602962927809
140	Alogliptin	0.8648648648648649	0.9108590733590733	0.8648648648648649	0.8865276651536195
141	YK 4-279	0.8539325842696629	0.9243771372740598	0.8539325842696629	0.8863960965323624
142	CGP 60474	0.3	0.25	0.3	0.26666666666666666
143	UNII-BXU45ZH6LI	0.6451612903225806	0.956989247311828	0.6451612903225806	0.7513878469617404
