## Supplementary material for "RobustCell: A Model Attack-Defense Framework for Robust Transcriptomic Data Analysis": dataset: Supplementary file 3.xlsx

### Sheet: scRNA-seq
Name	Filename	Number of cells	Number of cell types	Download link	Comments
hPancreas-train	demo_train.h5ad	10600	13	https://github.com/JackieHanLab/TOSICA	For training
hPancreas-test	demo_test.h5ad	4128	11	https://github.com/JackieHanLab/TOSICA	For testing
Aorta		9625	12	https://drive.google.com/drive/folders/1LgFvJqWNq9BqHbuxB2tYf62kXs9KqL4t	We split this dataset into 80% for training and 20% for testing.
PBMC-3k	3k_test.h5ad	2625	7	https://academic.oup.com/bioinformatics/article/38/16/3942/6623406	For testing
PBMC-68k	3k_train.h5ad	1998	7	https://academic.oup.com/bioinformatics/article/38/16/3942/6623406	For training
PBMC-ss3	3k_train.h5ad	2843	8	https://www.biorxiv.org/content/10.1101/2022.05.09.490241v2.abstract	For training
PBMC-mpal	3k_train.h5ad	14311	8	https://www.ncbi.nlm.nih.gov/geo/query/acc.cgi?acc=GSE139369	For training
PBMC-covid	3k_train.h5ad	31826	8	https://www.ncbi.nlm.nih.gov/geo/query/acc.cgi?acc=GSE174072	For training
Openproblems	adata_openproblems.h5ad	240090	6	https://www.kaggle.com/competitions/open-problems-single-cell-perturbations	We subsampled 10% cells of the raw data as the base dataset we used in our manuscript.

### Sheet: Spatial transcriptomic
Name	Filename	Number of cells	Number of cell types	Download link	Comments
Starmap	spatialseq.h5ad	1207	15	https://academic.oup.com/nar/article/48/18/e107/5909530
Slide-seq v2	slideseqv2.h5ad	41768	14	https://www.nature.com/articles/s41592-021-01358-2	We subsampled 10% cells of the raw data as the base dataset we used in our manuscript.
Xenium	xenium_human_breast.h5ad	160254	18	https://www.embopress.org/doi/full/10.15252/msb.20199389	We subsampled 5% cells of the raw data as the base dataset we used in our manuscript.
